# A genome-wide association study identifies that the GDF5 and COL27A1 genes are associated with knee pain in UK Biobank (N = 171, 516)

**DOI:** 10.1101/525147

**Authors:** Weihua Meng, Mark J Adams, Colin NA Palmer, The 23andMe Research Team, Jingchunzi Shi, Adam Auton, Kathleen A. Ryan, Joanne M. Jordan, Braxton D. Mitchell, Rebecca D. Jackson, Michelle S. Yau, Andrew M McIntosh, Blair H Smith

## Abstract

**Objective:** Knee pain is one of the most common musculoskeletal complaints that brings people to medical attention. We sought to identify the genetic variants associated with knee pain in 171,516 subjects from the UK Biobank cohort and replicate them using cohorts from 23andMe, the Osteoarthritis Initiative (OAI), and the Johnston County Osteoarthritis Study (JoCo).

**Methods:** We performed a genome-wide association study of knee pain in the UK Biobank, where knee pain was ascertained through self-report and defined as “knee pain in the last month interfering with usual activities”. A total of 22,204 cases and 149,312 controls were included in the discovery analysis. We tested our top and independent SNPs (*P* < 5 × 10^−8^) for replication in 23andMe, OAI, and JoCo, then performed a joint meta-analysis between discovery and replication cohorts using GWAMA. We calculated the narrow-sense heritability of knee pain using Genome-wide Complex Trait Analysis (GCTA).

**Results:** We identified 2 loci that reached genome-wide significance, rs143384 located in the *GDF5* (*P* = 1.32 × 10^−12^), a gene previously implicated in osteoarthritis, and rs2808772, located near *COL27A1* (*P* = 1.49 × 10^−8^). These findings were subsequently replicated in independent cohorts and increased in significance in the joint meta-analysis (rs143384: *P* = 4.64 × 10^−18^; rs2808772: *P* −11 = 2.56 × 10^−1^’). The narrow sense heritability of knee pain was 0.08.

**Conclusion:** In this first reported genome-wide association meta-analysis of knee pain, we identified and replicated two loci in or near *GDF5* and *COL27A1* that are associated with knee pain.
