## Supplementary material for "A genome-wide association study identifies that the GDF5 and COL27A1 genes are associated with knee pain in UK Biobank (N = 171, 516)": Sup Table 1

### Sheet: Sup Table 1
rsID	chromosme	position	non_effect_allele	effect_allele	MAF	P	beta	se	nearestGene	func
rs919642	9	116911147	T	A	0.2634	2.29e-08	0.0073211	0.0013099	COL27A1	intergenic
rs10817574	9	116912561	G	A	0.2525	4.69e-08	0.0071211	0.0013036	COL27A1	intergenic
rs2808772	9	116913794	G	A	0.4523	1.49e-08	0.0064779	0.0011439	COL27A1	intergenic
rs6060355	20	33890061	A	G	0.3996	4.14e-08	-0.0064721	0.00118	UQCC1	downstream
rs878639	20	33894463	G	A	0.3847	2.07e-08	-0.0065968	0.0011768	UQCC1	UTR3
rs3795159	20	33896262	G	C	0.3847	1.99e-08	-0.006604	0.0011766	UQCC1	intronic
rs2425055	20	33903636	T	C	0.3797	1.69e-08	-0.0066379	0.0011767	UQCC1	intronic
rs1406948	20	33905619	A	G	0.3787	1.54e-08	-0.0066553	0.0011764	UQCC1	intronic
rs10626059	20	33905727	AGGGCT	A	0.3817	9.61e-09	-0.0067509	0.0011766	UQCC1	intronic
rs1406949	20	33905904	A	C	0.3797	1.64e-08	-0.0066378	0.0011756	UQCC1	intronic
rs6060369	20	33907161	C	T	0.3847	1.89e-08	-0.0065943	0.001173	UQCC1	intronic
rs6088791	20	33907909	C	T	0.3837	1.88e-08	-0.0065956	0.0011729	UQCC1	intronic
rs6060371	20	33913322	T	G	0.3837	2.04e-08	-0.0065787	0.0011729	UQCC1	intronic
rs6060373	20	33914208	G	A	0.3837	1.89e-08	-0.0065937	0.0011729	UQCC1	intronic
rs2425061	20	33915571	G	A	0.3847	1.7e-08	-0.0066134	0.0011726	UQCC1	intronic
rs2425062	20	33923566	G	A	0.3847	1.25e-08	-0.0066782	0.001173	UQCC1	intronic
rs981819	20	33924112	T	C	0.3847	1.4e-08	-0.0066578	0.0011734	UQCC1	intronic
rs981818	20	33924130	A	C	0.3847	1.56e-08	-0.0066347	0.0011732	UQCC1	intronic
rs2425063	20	33924273	A	C	0.3847	1.31e-08	-0.0066713	0.0011734	UQCC1	intronic
rs2425064	20	33925094	C	T	0.3857	1.16e-08	-0.0066905	0.0011727	UQCC1	intronic
rs2378349	20	33925843	A	C	0.3827	1.13e-08	-0.0066985	0.0011732	UQCC1	intronic
rs2248393	20	33926103	G	C	0.3757	5.17e-09	-0.0068589	0.0011741	UQCC1	intronic
rs2425065	20	33926268	T	A	0.3797	3.63e-09	-0.006925	0.0011736	UQCC1	intronic
rs2425066	20	33927006	C	A	0.3787	3.87e-09	-0.0069137	0.0011738	UQCC1	intronic
rs1540927	20	33931344	G	A	0.3787	4.43e-09	0.0068874	0.0011738	UQCC1	intronic
rs6142349	20	33933846	C	T	0.3797	2.37e-09	0.0070063	0.0011735	UQCC1	UTR3
rs6088799	20	33934301	C	T	0.3787	2.51e-09	0.0069957	0.0011735	UQCC1	UTR3
rs6088800	20	33934437	A	T	0.3787	4.51e-09	0.0068838	0.0011738	UQCC1	UTR3
rs6142351	20	33936338	A	G	0.3787	2.51e-09	0.0069976	0.0011739	UQCC1	intronic
rs56306402	20	33937704	A	G	0.3797	4.54e-09	0.0068806	0.0011735	UQCC1	intronic
rs139632675	20	33940495	TTC	T	0.3797	5.33e-09	0.0068532	0.0011741	UQCC1	intronic
rs6088801	20	33942261	A	G	0.3767	4.83e-09	0.0068818	0.0011757	UQCC1	intronic
rs6088802	20	33942263	G	A	0.3767	4.21e-09	0.0068966	0.0011736	UQCC1	intronic
rs6142353	20	33942685	A	G	0.3787	4.46e-09	0.0068843	0.0011735	UQCC1	intronic
rs4911491	20	33947285	G	C	0.3777	4.35e-09	0.0068899	0.0011736	UQCC1	intronic
rs735531	20	33947730	C	T	0.3787	4.61e-09	0.0068786	0.0011736	UQCC1	intronic
rs6087698	20	33948919	G	A	0.3777	4.17e-09	0.0068981	0.0011736	UQCC1	intronic
rs6141546	20	33949282	C	T	0.3777	4.17e-09	0.0068981	0.0011736	UQCC1	intronic
rs4911492	20	33951799	A	G	0.3777	4.05e-09	0.0069041	0.0011737	UQCC1	intronic
rs4911178	20	33952620	A	G	0.3777	4.12e-09	0.0069006	0.0011736	UQCC1	intronic
rs745931	20	33956004	T	A	0.3767	4.37e-09	0.00689	0.0011738	UQCC1	intronic
rs1570004	20	33958253	T	A	0.3767	4.26e-09	0.0068949	0.0011738	UQCC1	intronic
rs62211529	20	33959315	C	T	0.3777	4.2e-09	0.0068958	0.0011735	UQCC1	intronic
rs6142358	20	33960308	T	C	0.3777	4.07e-09	0.0069027	0.0011736	UQCC1	intronic
rs6142359	20	33960450	C	T	0.3777	4.07e-09	0.0069027	0.0011736	UQCC1	intronic
rs6142360	20	33960486	C	T	0.3787	4.46e-09	0.006881	0.0011729	UQCC1	intronic
rs4911493	20	33960799	G	A	0.3787	4e-09	0.0069061	0.0011736	UQCC1	intronic
rs1540928	20	33961845	A	C	0.3787	3.77e-09	0.0069176	0.0011736	UQCC1	intronic
rs6142363	20	33966260	C	T	0.3797	4.2e-09	0.0068964	0.0011736	UQCC1	intronic
rs6142364	20	33966325	T	C	0.3797	4.52e-09	0.0068815	0.0011734	UQCC1	intronic
rs6088809	20	33967523	C	T	0.3797	4.22e-09	0.0068955	0.0011736	UQCC1	intronic
rs725908	20	33968067	C	T	0.3787	4.65e-09	0.0068726	0.0011729	UQCC1	intronic
rs1406947	20	33969530	T	C	0.3926	1.03e-08	0.0066849	0.0011674	UQCC1	intronic
rs6142367	20	33970527	G	A	0.3797	4.53e-09	0.0068802	0.0011733	UQCC1	intronic
rs6141548	20	33971085	G	A	0.3797	4.25e-09	0.0068938	0.0011735	UQCC1	intronic
rs4911494	20	33971914	T	C	0.3797	2.63e-09	0.0069865	0.0011735	UQCC1	exonic
rs4911496	20	33972053	T	C	0.3797	4.37e-09	0.0068875	0.0011734	UQCC1	intronic
rs4911179	20	33972899	C	A	0.3787	4.43e-09	0.0068868	0.0011737	UQCC1	intronic
rs4911180	20	33972948	A	G	0.3757	3.11e-09	0.0069698	0.0011762	UQCC1	intronic
rs6142369	20	33973315	G	T	0.3787	4.62e-09	0.0068767	0.0011734	UQCC1	intronic
rs6142370	20	33973378	A	G	0.3787	4.22e-09	0.0068953	0.0011735	UQCC1	intronic
rs6141549	20	33974051	C	T	0.3787	4.25e-09	0.0068938	0.0011735	UQCC1	intronic
rs6088812	20	33974163	A	T	0.3787	4.25e-09	0.0068939	0.0011735	UQCC1	UTR3
rs6088813	20	33975181	A	C	0.3797	4.34e-09	0.0068897	0.0011735	UQCC1	intronic
rs6088815	20	33976474	C	G	0.3787	4.52e-09	0.0068829	0.0011737	UQCC1	intronic
rs6141550	20	33976823	T	C	0.3797	4.56e-09	0.0068795	0.0011734	UQCC1	intronic
rs4353719	20	33977349	A	G	0.3797	4.7e-09	0.0068736	0.0011735	UQCC1	intronic
rs6088816	20	33982435	A	G	0.3797	4.51e-09	0.0068833	0.0011737	UQCC1	intronic
rs6142373	20	33983314	A	T	0.3787	4.85e-09	0.0068707	0.001174	UQCC1	intronic
rs6579234	20	33983485	G	A	0.3787	4.55e-09	0.0068835	0.001174	UQCC1	intronic
rs6088817	20	33984976	C	T	0.3797	4.62e-09	0.0068787	0.0011737	UQCC1	intronic
rs6088818	20	33985057	G	A	0.3787	4.47e-09	0.0068872	0.0011741	UQCC1	intronic
rs6142374	20	33985568	T	C	0.3797	4.61e-09	0.0068791	0.0011737	UQCC1	intronic
rs1886691	20	33986271	C	T	0.3797	4.48e-09	0.0068853	0.0011738	UQCC1	intronic
rs1886692	20	33986549	T	C	0.3728	4.03e-09	0.0069294	0.0011778	UQCC1	intronic
rs6088820	20	33987298	C	T	0.3787	4.6e-09	0.0068814	0.001174	UQCC1	intronic
rs6088821	20	33987576	A	G	0.3797	4.87e-09	0.0068692	0.0011738	UQCC1	intronic
rs62210587	20	33987818	A	T	0.3797	4.7e-09	0.0068755	0.0011737	UQCC1	intronic
rs6142376	20	33992761	A	T	0.3797	4.47e-09	0.0068869	0.001174	UQCC1	intronic
rs6088823	20	33994265	T	G	0.3797	4.58e-09	0.0068813	0.0011739	UQCC1	intronic
rs35724563	20	33995254	GA	G	0.3817	7.65e-09	0.0067876	0.001175	UQCC1	intronic
rs6142377	20	33995780	G	A	0.3787	4.49e-09	0.0068875	0.0011743	UQCC1	intronic
rs6087702	20	33995945	A	T	0.3787	4.62e-09	0.0068821	0.0011743	UQCC1	intronic
rs6088825	20	33995972	T	C	0.3797	4.53e-09	0.0068847	0.0011741	UQCC1	intronic
rs6087703	20	33996433	C	T	0.3797	4.6e-09	0.006881	0.001174	UQCC1	intronic
rs6142378	20	33997291	A	T	0.3797	4.7e-09	0.0068771	0.0011741	UQCC1	intronic
rs62210591	20	33997734	A	G	0.3797	4.7e-09	0.0068775	0.0011741	UQCC1	intronic
rs6142379	20	33999267	G	A	0.3797	5.1e-09	0.0068621	0.0011742	UQCC1	intronic
rs6087704	20	34001058	T	C	0.3797	4.5e-09	0.0068854	0.001174	UQCC1	intergenic
rs6087705	20	34001250	A	G	0.3787	4.09e-09	0.0069057	0.0011743	UQCC1	intergenic
rs6142380	20	34001541	C	G	0.3797	4.51e-09	0.0068861	0.0011741	UQCC1	intergenic
rs6088830	20	34001915	T	C	0.3797	4.4e-09	0.006892	0.0011744	UQCC1	intergenic
rs142570322	20	34003073	C	T	0.4115	3.06e-08	0.0065704	0.0011864	UQCC1	intergenic
rs6060401	20	34005214	T	C	0.3767	5.06e-09	0.0068761	0.0011763	UQCC1	intergenic
rs6060402	20	34005240	C	T	0.3767	4.76e-09	0.0068884	0.0011764	UQCC1	intergenic
rs533956822	20	34006498	GA	G	0.3777	1.81e-09	0.0070771	0.0011767	UQCC1	intergenic
rs6141551	20	34006970	C	T	0.3767	4.23e-09	0.006907	0.0011756	UQCC1	intergenic
rs7262358	20	34008137	T	C	0.3767	4.77e-09	0.0068829	0.0011755	UQCC1	intergenic
rs6142381	20	34008623	A	G	0.3757	4.79e-09	0.0068818	0.0011754	UQCC1	intergenic
rs224329	20	34019579	T	C	0.3708	1.82e-09	-0.0070908	0.0011791	GDF5OS	intergenic
rs224331	20	34022387	C	A	0.3539	3.97e-08	-0.0065649	0.0011953	GDF5OS:GDF5	exonic
rs224333	20	34023962	A	G	0.3718	5.04e-10	-0.0073313	0.001179	GDF5	intronic
rs143384	20	34025756	G	A	0.4115	1.32e-12	-0.0081757	0.0011526	GDF5	UTR5
rs143383	20	34025983	G	A	0.3718	2.93e-09	-0.006997	0.0011788	GDF5	UTR5
rs6120946	20	34029882	T	A	0.2167	6.81e-09	-0.0080752	0.0013933	GDF5	intronic
rs34414056	20	34030425	T	C	0.2167	8.74e-09	-0.0080107	0.0013922	GDF5	intronic
rs34298551	20	34030606	A	G	0.2167	2.22e-08	-0.0078415	0.0014017	GDF5	intronic
