## Supplementary material for "A genome-wide association study identifies that the GDF5 and COL27A1 genes are associated with knee pain in UK Biobank (N = 171, 516)": Sup Table 4

trait1	trait2	Category	Genetic corrlation	P
kneepain	Years of schooling 2016	education	-0.2863	4.97E-08
kneepain	College completion	education	-0.3631	6.55E-06
kneepain	Age of first birth	reproductive	-0.2958	1.92E-05
kneepain	Years of schooling (proxy cognitive performance)	education	-0.3208	6.92E-05
kneepain	Years of schooling 2013	education	-0.305	0.0001
kneepain	Intelligence	cognitive	-0.196	0.0002
kneepain	Childhood IQ	education	-0.4277	0.0003
kneepain	Insomnia	sleeping	0.278	0.0012
kneepain	Neuroticism	personality	0.1758	0.0022
kneepain	Child birth weight	anthropometric	-0.2887	0.0051
kneepain	Parents age at death	aging	-0.3496	0.0058
kneepain	Neo-openness to experience	personality	-0.4204	0.0071
kneepain	Ever vs never smoked	smoking_behaviour	0.2213	0.0075
kneepain	Insomnia	sleeping	0.2101	0.0087
kneepain	Concentration of medium VLDL particles	metabolites	-0.313	0.0116
kneepain	Number of children ever born	reproductive	0.1836	0.0132
kneepain	Forced expiratory volume in 1 second (FEV1)	lung_function	-0.3136	0.0157
kneepain	Forced expiratory volume in 1 second (FEV1)/Forced Vital capacity(FVC)	lung_function	-0.2072	0.0169
kneepain	Fathers age at death	aging	-0.263	0.0205
kneepain	Age at Menarche	reproductive	0.1135	0.0243
kneepain	Attention deficit hyperactivity disorder	psychiatric	0.4177	0.0264
kneepain	Mothers age at death	aging	-0.26	0.0321
kneepain	Bipolar disorder	psychiatric	-0.1747	0.037
kneepain	Total lipids in medium VLDL	metabolites	-0.2568	0.0403
kneepain	Forced expiratory volume in 1 second (FEV1)/Forced Vital capacity(FVC)	lung_function	-0.1317	0.0411
kneepain	Cholesterol esters in large VLDL	metabolites	-0.2495	0.0465
kneepain	Cholesterol esters in medium VLDL	metabolites	-0.2684	0.0466
kneepain	Total cholesterol in HDL	metabolites	0.3029	0.0491
kneepain	Birth weight	anthropometric	-0.1139	0.0503
kneepain	Free cholesterol in large HDL	metabolites	0.264	0.0513
kneepain	Rheumatoid Arthritis	autoimmune	0.1539	0.0517
kneepain	LDL cholesterol	lipids	0.1809	0.0522
kneepain	Phospholipids in large HDL	metabolites	0.2498	0.0524
kneepain	Neuroticism	personality	0.2017	0.0565
kneepain	Total Cholesterol	lipids	0.1497	0.0633
kneepain	Hip circumference	anthropometric	-0.103	0.066
kneepain	Concentration of small VLDL particles	metabolites	-0.233	0.0661
kneepain	Squamous cell lung cancer	cancer	0.2855	0.0664
kneepain	Total cholesterol in medium VLDL	metabolites	-0.238	0.0686
kneepain	Triglycerides in small VLDL	metabolites	-0.2349	0.0715
kneepain	Concentration of large HDL particles	metabolites	0.2299	0.0717
kneepain	Excessive daytime sleepiness	sleeping	0.1629	0.0718
kneepain	Total cholesterol in large HDL	metabolites	0.2513	0.0724
kneepain	Total lipids in large HDL	metabolites	0.2328	0.0726
kneepain	Lumbar spine bone mineral density	bone	-0.1319	0.0751
kneepain	Total lipids in small VLDL	metabolites	-0.234	0.0755
kneepain	Free cholesterol in medium HDL	metabolites	0.2993	0.0817
kneepain	Phospholipids in large VLDL	metabolites	-0.2238	0.0819
kneepain	Sitting height ratio	anthropometric	-0.1672	0.0829
kneepain	Phospholipids in medium VLDL	metabolites	-0.2307	0.0872
kneepain	Parkinsons disease	neurological	-0.1627	0.0908
kneepain	Urinary albumin-to-creatinine ratio (non-diabetes)	kidney	-0.2337	0.091
kneepain	Forced expiratory volume in 1 second (FEV1)	lung_function	-0.1163	0.0938
kneepain	Type 2 Diabetes	glycemic	-0.1295	0.0975
kneepain	Cholesterol esters in large HDL	metabolites	0.2286	0.0983
kneepain	Triglycerides in medium VLDL	metabolites	-0.2232	0.1005
kneepain	Total lipids in large VLDL	metabolites	-0.1997	0.1007
kneepain	Cigarettes smoked per day	smoking_behaviour	0.2276	0.1029
kneepain	Acetate	metabolites	0.2479	0.1031
kneepain	Lung cancer (squamous cell)	cancer	0.2744	0.1057
kneepain	Triglycerides in very small VLDL	metabolites	-0.2132	0.1063
kneepain	Phospholipids in medium HDL	metabolites	0.2556	0.11
kneepain	Former vs Current smoker	smoking_behaviour	-0.2066	0.1103
kneepain	Heart rate	haemotological	0.1173	0.1107
kneepain	Triglycerides in small HDL	metabolites	-0.3171	0.1112
kneepain	Total lipids in chylomicrons and largest VLDL particles	metabolites	-0.2133	0.1212
kneepain	Coronary artery disease	cardiometabolic	0.0926	0.1225
kneepain	Free cholesterol in medium VLDL	metabolites	-0.2038	0.1226
kneepain	Total cholesterol in medium HDL	metabolites	0.3248	0.1228
kneepain	Triglycerides in chylomicrons and largest VLDL particles	metabolites	-0.2249	0.1248
kneepain	Cholesterol esters in medium HDL	metabolites	0.3519	0.1277
kneepain	Amyotrophic lateral sclerosis	neurological	0.2397	0.1284
kneepain	Concentration of very large VLDL particles	metabolites	-0.1957	0.1299
kneepain	Total lipids in medium HDL	metabolites	0.2754	0.1306
kneepain	Mean diameter for VLDL particles	metabolites	-0.1885	0.1349
kneepain	Depressive symptoms	psychiatric	0.1236	0.1349
kneepain	Free cholesterol in small VLDL	metabolites	-0.205	0.1395
kneepain	Urinary albumin-to-creatinine ratio	kidney	-0.2026	0.1413
kneepain	Phospholipids in small VLDL	metabolites	-0.1942	0.1434
kneepain	Neo-conscientiousness	personality	-0.2343	0.1449
kneepain	Concentration of chylomicrons and largest VLDL particles	metabolites	-0.2083	0.1455
kneepain	Lumbar Spine bone mineral density	bone	-0.1122	0.1458
kneepain	Age of smoking initiation	smoking_behaviour	-0.2085	0.1463
kneepain	Age at Menopause	reproductive	-0.0971	0.1507
kneepain	Citrate	metabolites	-0.2522	0.1533
kneepain	Serum total triglycerides	metabolites	-0.1851	0.1544
kneepain	Triglycerides in large VLDL	metabolites	-0.179	0.1549
kneepain	Concentration of medium HDL particles	metabolites	0.2362	0.1597
kneepain	Total lipids in very large VLDL	metabolites	-0.1733	0.1623
kneepain	Obesity class 2	anthropometric	0.0993	0.1636
kneepain	Concentration of large VLDL particles	metabolites	-0.1743	0.1681
kneepain	Free cholesterol in large VLDL	metabolites	-0.1574	0.1936
kneepain	Triglycerides in very large VLDL	metabolites	-0.1585	0.2046
kneepain	Platelet count	haemotological	0.092	0.2068
kneepain	Sleep duration	sleeping	-0.1052	0.2076
kneepain	Valine	metabolites	-0.2151	0.2082
kneepain	Serumurate overweight	uric_acid	-0.1212	0.2097
kneepain	Triglycerides	lipids	0.0769	0.2132
kneepain	Concentration of very small VLDL particles	metabolites	-0.1776	0.2136
kneepain	Extreme bmi	anthropometric	0.107	0.223
kneepain	Total cholesterol in small VLDL	metabolites	-0.1921	0.2276
kneepain	Lung cancer (all)	cancer	0.1464	0.2338
kneepain	Waist-to-hip ratio	anthropometric	0.0677	0.2359
kneepain	Phospholipids in very large VLDL	metabolites	-0.1583	0.2377
kneepain	Lung cancer	cancer	0.1241	0.238
kneepain	Body fat	anthropometric	-0.0865	0.2382
kneepain	Total lipids in very small VLDL	metabolites	-0.1807	0.2422
kneepain	Triglycerides in IDL	metabolites	-0.181	0.2448
kneepain	Extreme height	anthropometric	-0.1092	0.2484
kneepain	Phospholipids in chylomicrons and largest VLDL particles	metabolites	-0.1615	0.2503
kneepain	Apolipoprotein A-I	metabolites	0.195	0.2504
kneepain	Total cholesterol in large VLDL	metabolites	-0.1413	0.2511
kneepain	Creatinine	metabolites	-0.1668	0.2517
kneepain	Subjective well being	psychiatric	-0.0912	0.252
kneepain	Mean diameter for LDL particles	metabolites	-0.2225	0.2525
kneepain	ICV	brain_volume	-0.1556	0.2649
kneepain	Overweight	anthropometric	0.0691	0.2751
kneepain	Isoleucine	metabolites	-0.1794	0.2775
kneepain	Total lipids in small HDL	metabolites	0.1909	0.2799
kneepain	Mean Pallidum	brain_volume	-0.1566	0.2817
kneepain	Phospholipids in very large HDL	metabolites	0.1574	0.282
kneepain	Mean Caudate	brain_volume	0.1096	0.2826
kneepain	Serum cystatin c	kidney	0.1011	0.2887
kneepain	Forced expiratory volume in 1 second (FEV1)/Forced Vital capacity(FVC)	lung_function	-0.0918	0.2908
kneepain	Forced Vital capacity(FVC)	lung_function	-0.0729	0.2958
kneepain	Body mass index	anthropometric	0.0547	0.2987
kneepain	Urate	other	-0.0487	0.3056
kneepain	Anorexia Nervosa	psychiatric	-0.0763	0.3059
kneepain	Height; Females at age 10 and males at age 12	anthropometric	-0.0848	0.3319
kneepain	Chronic Kidney Disease	kidney	-0.1516	0.3343
kneepain	Triglycerides in very large HDL	metabolites	-0.1421	0.3369
kneepain	18:2 linoleic acid (LA)	metabolites	-0.1658	0.3392
kneepain	Ferritin	metal	-0.1432	0.3405
kneepain	Primary sclerosing cholangitis	autoimmune	-0.0976	0.3505
kneepain	Mean diameter for HDL particles	metabolites	0.1161	0.356
kneepain	Tyrosine	metabolites	-0.1478	0.3609
kneepain	Autism spectrum disorder	psychiatric	0.0779	0.3621
kneepain	2hr glucose adjusted for BMI	glycemic	0.1432	0.3677
kneepain	Concentration of very large HDL particles	metabolites	0.1653	0.3689
kneepain	Leucine	metabolites	-0.1872	0.3716
kneepain	Total lipids in very large HDL	metabolites	0.1578	0.3862
kneepain	Height_2010	anthropometric	-0.052	0.3894
kneepain	Difference in height between childhood and adulthood; age 8	anthropometric	0.0923	0.3903
kneepain	Mean Hippocampus	brain_volume	-0.1516	0.4054
kneepain	Apolipoprotein B	metabolites	-0.1633	0.409
kneepain	Free cholesterol in very large HDL	metabolites	0.1655	0.4141
kneepain	Celiac disease	autoimmune	-0.0966	0.4267
kneepain	Phospholipids in very small VLDL	metabolites	-0.1541	0.4426
kneepain	Concentration of IDL particles	metabolites	-0.1598	0.4846
kneepain	Mean platelet volume	haemotological	-0.0636	0.4849
kneepain	Crohns disease	autoimmune	-0.0552	0.4927
kneepain	Systemic lupus erythematosus	autoimmune	0.0687	0.4954
kneepain	Forced Vital capacity(FVC)	lung_function	0.0608	0.5042
kneepain	Total cholesterol in very large HDL	metabolites	0.1561	0.5078
kneepain	Fasting glucose main effect	glycemic	-0.05	0.5219
kneepain	Major depressive disorder	psychiatric	-0.071	0.5319
kneepain	Forced expiratory volume in 1 second (FEV1)	lung_function	-0.0536	0.5319
kneepain	Total lipids in IDL	metabolites	-0.147	0.5351
kneepain	Mean Thalamus	brain_volume	-0.0947	0.5351
kneepain	Obesity class 1	anthropometric	0.0368	0.536
kneepain	Asthma	autoimmune	-0.0792	0.5514
kneepain	Infant head circumference	anthropometric	-0.0766	0.5538
kneepain	Total cholesterol in IDL	metabolites	-0.145	0.5634
kneepain	Ratio of bisallylic groups to double bonds	metabolites	0.0563	0.5658
kneepain	Eczema	autoimmune	-0.0849	0.5675
kneepain	Phospholipids in medium LDL	metabolites	-0.1184	0.5726
kneepain	Concentration of large LDL particles	metabolites	-0.1411	0.5737
kneepain	Total lipids in medium LDL	metabolites	-0.1202	0.5915
kneepain	Concentration of medium LDL particles	metabolites	-0.1208	0.5935
kneepain	Lung adenocarcinoma	cancer	0.0762	0.6032
kneepain	Total lipids in large LDL	metabolites	-0.1306	0.607
kneepain	Concentration of small LDL particles	metabolites	-0.0929	0.6093
kneepain	Total lipids in small LDL	metabolites	-0.0977	0.6214
kneepain	Fasting insulin main effect	glycemic	-0.0534	0.6231
kneepain	Serum creatinine (non-diabetes)	kidney	0.0345	0.6256
kneepain	Cholesterol esters in large LDL	metabolites	-0.1183	0.6262
kneepain	Multiple sclerosis	autoimmune	0.0797	0.6358
kneepain	Cholesterol esters in medium LDL	metabolites	-0.0914	0.6832
kneepain	Alzheimers disease	neurological	0.0527	0.6837
kneepain	Phospholipids in large LDL	metabolites	-0.1016	0.6881
kneepain	Transferrin	metal	0.0448	0.7086
kneepain	Free cholesterol to esterified cholesterol ratio	metabolites	0.0972	0.7164
kneepain	Total cholesterol in LDL	metabolites	-0.0825	0.7195
kneepain	Childhood obesity	anthropometric	-0.0292	0.7509
kneepain	Inflammatory Bowel Disease (Euro)	autoimmune	-0.0239	0.7547
kneepain	Mean Putamen	brain_volume	0.028	0.7563
kneepain	Total cholesterol in small LDL	metabolites	-0.065	0.7588
kneepain	Total cholesterol in medium LDL	metabolites	-0.0667	0.7646
kneepain	Total cholesterol in large LDL	metabolites	-0.0687	0.7653
kneepain	Mono-unsaturated fatty acids	metabolites	-0.0454	0.7713
kneepain	Phenylalanine	metabolites	-0.0518	0.7726
kneepain	Serum creatinine	kidney	0.0186	0.7813
kneepain	Obesity class 3	anthropometric	0.0259	0.7889
kneepain	PGC cross-disorder analysis	psychiatric	-0.0232	0.7895
kneepain	Schizophrenia	psychiatric	-0.0136	0.793
kneepain	Extreme waist-to-hip ratio	anthropometric	-0.0332	0.7957
kneepain	Leptin_adjBMI	hormone	0.0289	0.8124
kneepain	Free cholesterol in large LDL	metabolites	-0.0564	0.8162
kneepain	Phospholipids in IDL	metabolites	-0.0519	0.8209
kneepain	Attention deficit hyperactivity disorder (GC)	psychiatric	-0.039	0.8228
kneepain	Attention deficit hyperactivity disorder (No GC)	psychiatric	-0.0381	0.8265
kneepain	Ratio of bisallylic groups to total fatty acids	metabolites	0.021	0.8321
kneepain	Adiponectin	cardiometabolic	-0.0224	0.8339
kneepain	Primary biliary cirrhosis	autoimmune	-0.0198	0.8351
kneepain	Difference in height between adolescence and adulthood; age 14	anthropometric	0.0243	0.8576
kneepain	22:6 docosahexaenoic acid	metabolites	0.0306	0.8577
kneepain	Chronotype	sleeping	0.0109	0.8697
kneepain	Child birth length	anthropometric	0.0194	0.8747
kneepain	Free cholesterol in IDL	metabolites	-0.0283	0.8851
kneepain	Ulcerative colitis	autoimmune	0.0124	0.8888
kneepain	Description of average fatty acid chain length; not actual carbon number	metabolites	0.0202	0.9153
kneepain	Mean Accumbens	brain_volume	-0.0179	0.9159
kneepain	Free cholesterol	metabolites	0.0232	0.9258
kneepain	Fasting proinsulin	glycemic	0.0121	0.9293
kneepain	HDL cholesterol	lipids	0.0058	0.9332
kneepain	Glucose	metabolites	-0.0107	0.9392
kneepain	Forearm Bone mineral density	bone	-0.0139	0.9394
kneepain	Leptin_not_adjBMI	hormone	-0.0079	0.9415
kneepain	Serum total cholesterol	metabolites	-0.0116	0.953
kneepain	Acetoacetate	metabolites	0.0081	0.9584
kneepain	HbA1C	glycemic	0.0051	0.9587
kneepain	Omega-3 fatty acids	metabolites	-0.0078	0.9591
kneepain	HOMA-B	glycemic	-0.0053	0.9607
kneepain	Omega-9 and saturated fatty acids	metabolites	-0.0074	0.9645
kneepain	HOMA-IR	glycemic	-0.0055	0.9648
kneepain	Albumin	metabolites	0.007	0.9653
kneepain	Femoral Neck bone mineral density	bone	-0.003	0.969
kneepain	Waist circumference	anthropometric	0.0019	0.974
kneepain	Glycoprotein acetyls; mainly a1-acid glycoprotein	metabolites	0.0043	0.975
kneepain	Alanine	metabolites	-0.004	0.9761
kneepain	Glutamine	metabolites	-0.0024	0.9871
kneepain	Femoral neck bone mineral density	bone	-0.0011	0.9872
kneepain	Average number of methylene groups per a double bond	metabolites	-0.0008	0.9941
kneepain	Average number of double bonds in a fatty acid chain	metabolites	-0.0006	0.9958
